# Spatiotemporal Distribution of Vector Mosquito Species and Areas at Risk for Arbovirus Transmission in Maricopa County, Arizona

**DOI:** 10.1101/2022.07.28.501907

**Authors:** André B. B. Wilke, Dan Damian, Maria Litvinova, Thomas Byrne, Agnese Zardini, Piero Poletti, Stefano Merler, John-Paul Mutebi, John Townsend, Marco Ajelli

## Abstract

Mosquito-borne diseases are a major global public health concern and mosquito surveillance systems are essential for the implementation of effective mosquito control strategies. The objective of our study is to determine the spatiotemporal distribution of vector mosquito species in Maricopa County, AZ from 2011 to 2021, and to identify the hotspot areas for West Nile virus (WNV) and St. Louis Encephalitis virus (SLEV) transmission in 2021. The Maricopa County Mosquito Control surveillance system utilizes BG-Sentinel and EVS-CDC traps throughout the entire urban and suburban areas of the county. We estimated specific mosquito species relative abundance per unit area using the Kernel density estimator in ArcGIS 10.2. We calculated the distance between all traps in the surveillance system and created a 4 km buffer radius around each trap to calculate the extent to which each trap deviated from the mean number of *Cx. quinquefasciatus* and *Cx. tarsalis* collected in 2021. Our results show that vector mosquito species are widely distributed and abundant in the urban areas of Maricopa County. A total of 691,170 *Culex quinquefasciatus*, 542,733 *Culex tarsalis*, and 292,305 *Aedes aegypti* were collected from 2011 to 2022. The relative abundance of *Ae. aegypti* was highly seasonal peaking in the third and fourth quarters of the year. *Culex quinquefasciatus*, on the other hand, was abundant throughout the year with several regions consistently yielding high numbers of mosquitoes. *Culex tarsalis* was abundant but it only reached high numbers in well-defined areas bordering natural and rural areas. We also detected high levels of heterogeneity in the risk of WNV and SLEV transmission to humans disregarding traps geographical proximity. The well-defined species-specific spatiotemporal and geographical patterns found in this study can be used to inform vector control operations.
