## Supplemental Table 1 for "Spatiotemporal Distribution of Vector Mosquito Species and Areas at Risk for Arbovirus Transmission in Maricopa County, Arizona"

### Sheet: Sheet2
Species	Year	Number of traps	January	February	March	April	May	June	July	August	September	October	November	December
Ae aegypti	2011	478								1
Cx quinquefasciatus				183	981	1453	1894	3712	4422	5094	2658	1319	594	167
Cx tarsalis				258	1539	1551	1328	3302	1511	2469	8536	5126	301	40
Ae aegypti	2012	539					1					1022	126	40
Cx quinquefasciatus			348	433	738	1357	2785	1614	747	1994	4007	4153	1658	869
Cx tarsalis			167	559	2411	3501	13239	4358	1362	1850	1489	2124	565	11
Ae aegypti	2013	650	6		17	59	202	340	415	829	2317	766	258	20
Cx quinquefasciatus			183	426	1743	2587	3741	2391	1060	2571	7246	6975	2856	539
Cx tarsalis			42	85	784	2756	7498	3521	2707	1368	2505	1914	58	36
Ae aegypti	2014	666	5	16	59	71	102	367	591	2125	8778	13015	1894	185
Cx quinquefasciatus			749	1526	5015	7897	4011	3119	2819	4939	7712	14034	2799	942
Cx tarsalis			193	492	1226	3456	1027	834	554	790	1488	2338	304	46
Ae aegypti	2015	785	28	110	269	591	1681	3400	3415	1875	4335	6121	2058	275
Cx quinquefasciatus			620	1637	3853	3751	4155	5137	4258	3872	7118	12658	4798	430
Cx tarsalis			443	1493	2133	1257	906	2499	912	518	1832	2566	146	30
Ae aegypti	2016	781	8	16	115	440	1289	2172	2257	4226	7639	6925	7577	1048
Cx quinquefasciatus			222	958	5069	5805	7926	12598	4942	6376	7852	9562	6120	1904
Cx tarsalis			182	852	4278	6553	15246	4212	972	1298	4906	2722	492	180
Ae aegypti	2017	808	95	111	198	543	1757	1953	2617	10968	4866	2626	1868	414
Cx quinquefasciatus			584	2946	8712	13806	9578	5992	3650	20934	8316	6486	6258	1672
Cx tarsalis			184	1168	43376	21248	2362	1624	804	3580	4934	10628	1690	96
Ae aegypti	2018	806	289	238	79	145	935	2211	3522	5540	6704	12642	6032	728
Cx quinquefasciatus			2456	3262	7960	6848	5294	4312	6990	11529	13436	12968	15961	3234
Cx tarsalis			724	1326	4090	4854	4044	2824	2270	3024	6639	6506	2526	676
Ae aegypti	2019	809	79	26	115	802	4068	4520	3225	4165	4047	7629	1359	629
Cx quinquefasciatus			2092	1290	6745	8887	18156	11716	4498	6832	5005	15360	6231	1294
Cx tarsalis			2318	1610	10655	40089	11976	7202	2192	2584	3237	19604	1022	210
Ae aegypti	2020	842	35	4	104	365	1574	3716	2868	1416	1901	2011	722	160
Cx quinquefasciatus			1158	1964	7888	16146	13404	5750	5983	3474	7296	5554	3182	626
Cx tarsalis			894	1256	4494	33265	12318	4336	2714	1004	4252	4014	536	106
Ae aegypti	2021	833	119	32	41	132	606	1834	3908	25299	34856	13725	5834	1801
Cx quinquefasciatus			468	1356	5194	8860	7470	6264	7256	20820	20402	8512	6574	1598
Cx tarsalis			226	3566	19670	26788	5224	1474	994	7858	16286	5565	1494	256
