## Supplemental Table 2 for "Spatiotemporal Distribution of Vector Mosquito Species and Areas at Risk for Arbovirus Transmission in Maricopa County, Arizona"

### Sheet: Sheet1
Year	Mosquitoes	Traps	Mosquitoes per trap
2011	48439	478	101.34
2012	53528	539	99.31
2013	60821	650	93.57
2014	95518	666	143.42
2015	91180	785	116.15
2016	144939	781	185.58
2017	208644	808	258.22
2018	172818	806	214.41
2019	221469	809	273.76
2020	156490	842	185.86
2021	272362	833	326.97
