## Supplemental Table 3 for "Spatiotemporal Distribution of Vector Mosquito Species and Areas at Risk for Arbovirus Transmission in Maricopa County, Arizona"

### Sheet: Sheet1
Year	Mosquitoes	Mosquitoes per trap
2011	48439	101
2012	52406	110
2013	49151	103
2014	74568	156
2015	64352	135
2016	104860	219
2017	151995	318
2018	104232	218
2019	148335	310
2020	81444	170
2021	172330	361
